# Widespread loss of sleep in independently evolved populations of wild-caught cavefish

**DOI:** 10.1101/2024.10.29.619241

**Authors:** Owen North, Lourdes Citlalli Maza-Castañeda, Aubrey E. Manning, Aakriti Rastogi, Andrew Gluesenkamp, Leah Gluesenkamp, Nathan Swanson, Jorge Hernández-Lozano, Marco A. Garduño-Sánchez, Jesús Alberto Díaz-Cruz, Johanna E. Kowalko, Suzanne E. McGaugh, Claudia Patricia Ornelas-García, Alex C. Keene

**Author notes:** Denotes equal contribution (Owen North, Lourdes Citlalli Maza-Castañeda, Aubrey E. Manning, Claudia Patricia Ornelas-García).

## Abstract

Sleep is an evolutionarily ancient and nearly universal behavior throughout the animal kingdom. Multiple cave-dwelling populations of the Mexican tetra, *Astyanax mexicanus*, have converged on sleep loss compared to river-dwelling surface fish. However, sleep has not been assessed in the vast majority of the 34 known *A. mexicanus* cave populations. Moreover, whether cavefish sleep less than surface individuals in their natural habitats is currently unknown. Analyzing the distribution of sleep loss and its relationship with other regressive traits in a phylogenetic framework is critical to inform the selective pressures across the different lineages. We measured sleep and locomotor activity in 15 distinct populations of *A. mexicanus,* including lineages that are broadly representative of the 34 cavefish populations identified to date. Sleep was drastically reduced in all cave and hybrid populations that were tested. A subset of caves contain hybrid populations of *A. mexicanus*, which show a broad range of eye and pigmentation phenotypes, yet have evolved near-complete loss of sleep. Mapping behavioral changes onto the phylogeny of *A. mexicanus* populations revealed that loss of sleep and elevated locomotor activity have evolved at least three times. Analysis of sleep in the wild confirms that the sleep loss phenotype observed in lab-reared fish is also present in the natural environment. Together, these findings reveal deep evolutionary convergence on sleep loss in cavefish and provide evidence for sleep loss as a primary trait contributing to cave adaptation.
