## Supplemental Statistics for "Widespread loss of sleep in independently evolved populations of wild-caught cavefish"

### Sheet: FIG 2A
Number of families	1
Number of comparisons per family	105
Alpha	0.05
Tukey's multiple comparisons test	Mean Diff.	95.00% CI of diff.	Below threshold?	Summary	Adjusted P Value
Rascon vs. Rancho Viejo	-0.1989	-3.063 to 2.665	No	ns	>0.9999	A-B
Rascon vs. Bocatoma	0.498	-2.366 to 3.362	No	ns	>0.9999	A-C
Rascon vs. Micos	-1.505	-4.707 to 1.697	No	ns	0.9492	A-D
Rascon vs. Subterraneo	3.245	0.04223 to 6.447	Yes	*	0.0437	A-E
Rascon vs. Arroyo	3.23	0.02822 to 6.433	Yes	*	0.0457	A-F
Rascon vs. Chiquitita	3.264	0.06175 to 6.466	Yes	*	0.0411	A-G
Rascon vs. Toro	3.729	0.5263 to 6.931	Yes	**	0.008	A-H
Rascon vs. Caballo Moro	3.687	0.4845 to 6.889	Yes	**	0.0094	A-I
Rascon vs. Escondido	3.306	0.4421 to 6.170	Yes	**	0.0091	A-J
Rascon vs. Japones	3.648	0.4455 to 6.850	Yes	*	0.0109	A-K
Rascon vs. Pichijumo	3.298	0.09612 to 6.501	Yes	*	0.0367	A-L
Rascon vs. Tigres	3.685	0.4826 to 6.887	Yes	**	0.0095	A-M
Rascon vs. Pachon	3.56	0.3575 to 6.762	Yes	*	0.015	A-N
Rascon vs. Piedras	3.655	0.4532 to 6.858	Yes	*	0.0106	A-O
Rancho Viejo vs. Bocatoma	0.6969	-2.167 to 3.561	No	ns	>0.9999	B-C
Rancho Viejo vs. Micos	-1.306	-4.508 to 1.896	No	ns	0.9847	B-D
Rancho Viejo vs. Subterraneo	3.443	0.2411 to 6.646	Yes	*	0.0225	B-E
Rancho Viejo vs. Arroyo	3.429	0.2271 to 6.632	Yes	*	0.0237	B-F
Rancho Viejo vs. Chiquitita	3.463	0.2606 to 6.665	Yes	*	0.0211	B-G
Rancho Viejo vs. Toro	3.927	0.7251 to 7.130	Yes	**	0.0037	B-H
Rancho Viejo vs. Caballo Moro	3.886	0.6833 to 7.088	Yes	**	0.0044	B-I
Rancho Viejo vs. Escondido	3.505	0.6409 to 6.369	Yes	**	0.0038	B-J
Rancho Viejo vs. Japones	3.847	0.6443 to 7.049	Yes	**	0.0051	B-K
Rancho Viejo vs. Pichijumo	3.497	0.2950 to 6.700	Yes	*	0.0187	B-L
Rancho Viejo vs. Tigres	3.884	0.6814 to 7.086	Yes	**	0.0044	B-M
Rancho Viejo vs. Pachon	3.759	0.5564 to 6.961	Yes	**	0.0072	B-N
Rancho Viejo vs. Piedras	3.854	0.6520 to 7.057	Yes	**	0.005	B-O
Bocatoma vs. Micos	-2.003	-5.205 to 1.199	No	ns	0.6879	C-D
Bocatoma vs. Subterraneo	2.746	-0.4558 to 5.949	No	ns	0.181	C-E
Bocatoma vs. Arroyo	2.732	-0.4698 to 5.935	No	ns	0.1873	C-F
Bocatoma vs. Chiquitita	2.766	-0.4363 to 5.968	No	ns	0.1724	C-G
Bocatoma vs. Toro	3.231	0.02823 to 6.433	Yes	*	0.0457	C-H
Bocatoma vs. Caballo Moro	3.189	-0.01357 to 6.391	No	ns	0.0522	C-I
Bocatoma vs. Escondido	2.808	-0.05598 to 5.672	No	ns	0.0607	C-J
Bocatoma vs. Japones	3.15	-0.05258 to 6.352	No	ns	0.0589	C-K
Bocatoma vs. Pichijumo	2.8	-0.4019 to 6.003	No	ns	0.1581	C-L
Bocatoma vs. Tigres	3.187	-0.01548 to 6.389	No	ns	0.0525	C-M
Bocatoma vs. Pachon	3.062	-0.1405 to 6.264	No	ns	0.0768	C-N
Bocatoma vs. Piedras	3.157	-0.04487 to 6.360	No	ns	0.0575	C-O
Micos vs. Subterraneo	4.749	1.242 to 8.257	Yes	***	0.0007	D-E
Micos vs. Arroyo	4.735	1.228 to 8.243	Yes	***	0.0007	D-F
Micos vs. Chiquitita	4.769	1.261 to 8.277	Yes	***	0.0006	D-G
Micos vs. Toro	5.234	1.726 to 8.741	Yes	****	<0.0001	D-H
Micos vs. Caballo Moro	5.192	1.684 to 8.700	Yes	***	0.0001	D-I
Micos vs. Escondido	4.811	1.609 to 8.014	Yes	****	<0.0001	D-J
Micos vs. Japones	5.153	1.645 to 8.661	Yes	***	0.0001	D-K
Micos vs. Pichijumo	4.803	1.295 to 8.311	Yes	***	0.0006	D-L
Micos vs. Tigres	5.19	1.682 to 8.698	Yes	***	0.0001	D-M
Micos vs. Pachon	5.065	1.557 to 8.573	Yes	***	0.0002	D-N
Micos vs. Piedras	5.16	1.653 to 8.668	Yes	***	0.0001	D-O
Subterraneo vs. Arroyo	-0.01401	-3.522 to 3.494	No	ns	>0.9999	E-F
Subterraneo vs. Chiquitita	0.01951	-3.488 to 3.527	No	ns	>0.9999	E-G
Subterraneo vs. Toro	0.484	-3.024 to 3.992	No	ns	>0.9999	E-H
Subterraneo vs. Caballo Moro	0.4422	-3.066 to 3.950	No	ns	>0.9999	E-I
Subterraneo vs. Escondido	0.06175	-3.141 to 3.264	No	ns	>0.9999	E-J
Subterraneo vs. Japones	0.4032	-3.105 to 3.911	No	ns	>0.9999	E-K
Subterraneo vs. Pichijumo	0.05389	-3.454 to 3.562	No	ns	>0.9999	E-L
Subterraneo vs. Tigres	0.4403	-3.068 to 3.948	No	ns	>0.9999	E-M
Subterraneo vs. Pachon	0.3153	-3.193 to 3.823	No	ns	>0.9999	E-N
Subterraneo vs. Piedras	0.4109	-3.097 to 3.919	No	ns	>0.9999	E-O
Arroyo vs. Chiquitita	0.03352	-3.474 to 3.541	No	ns	>0.9999	F-G
Arroyo vs. Toro	0.4981	-3.010 to 4.006	No	ns	>0.9999	F-H
Arroyo vs. Caballo Moro	0.4562	-3.052 to 3.964	No	ns	>0.9999	F-I
Arroyo vs. Escondido	0.07576	-3.127 to 3.278	No	ns	>0.9999	F-J
Arroyo vs. Japones	0.4172	-3.091 to 3.925	No	ns	>0.9999	F-K
Arroyo vs. Pichijumo	0.0679	-3.440 to 3.576	No	ns	>0.9999	F-L
Arroyo vs. Tigres	0.4543	-3.054 to 3.962	No	ns	>0.9999	F-M
Arroyo vs. Pachon	0.3293	-3.179 to 3.837	No	ns	>0.9999	F-N
Arroyo vs. Piedras	0.4249	-3.083 to 3.933	No	ns	>0.9999	F-O
Chiquitita vs. Toro	0.4645	-3.043 to 3.972	No	ns	>0.9999	G-H
Chiquitita vs. Caballo Moro	0.4227	-3.085 to 3.931	No	ns	>0.9999	G-I
Chiquitita vs. Escondido	0.04224	-3.160 to 3.245	No	ns	>0.9999	G-J
Chiquitita vs. Japones	0.3837	-3.124 to 3.892	No	ns	>0.9999	G-K
Chiquitita vs. Pichijumo	0.03438	-3.474 to 3.542	No	ns	>0.9999	G-L
Chiquitita vs. Tigres	0.4208	-3.087 to 3.929	No	ns	>0.9999	G-M
Chiquitita vs. Pachon	0.2958	-3.212 to 3.804	No	ns	>0.9999	G-N
Chiquitita vs. Piedras	0.3914	-3.116 to 3.899	No	ns	>0.9999	G-O
Toro vs. Caballo Moro	-0.0418	-3.550 to 3.466	No	ns	>0.9999	H-I
Toro vs. Escondido	-0.4223	-3.625 to 2.780	No	ns	>0.9999	H-J
Toro vs. Japones	-0.08081	-3.589 to 3.427	No	ns	>0.9999	H-K
Toro vs. Pichijumo	-0.4302	-3.938 to 3.078	No	ns	>0.9999	H-L
Toro vs. Tigres	-0.04371	-3.552 to 3.464	No	ns	>0.9999	H-M
Toro vs. Pachon	-0.1687	-3.677 to 3.339	No	ns	>0.9999	H-N
Toro vs. Piedras	-0.07311	-3.581 to 3.435	No	ns	>0.9999	H-O
Caballo Moro vs. Escondido	-0.3805	-3.583 to 2.822	No	ns	>0.9999	I-J
Caballo Moro vs. Japones	-0.03901	-3.547 to 3.469	No	ns	>0.9999	I-K
Caballo Moro vs. Pichijumo	-0.3884	-3.896 to 3.120	No	ns	>0.9999	I-L
Caballo Moro vs. Tigres	-0.00191	-3.510 to 3.506	No	ns	>0.9999	I-M
Caballo Moro vs. Pachon	-0.1269	-3.635 to 3.381	No	ns	>0.9999	I-N
Caballo Moro vs. Piedras	-0.0313	-3.539 to 3.477	No	ns	>0.9999	I-O
Escondido vs. Japones	0.3415	-2.861 to 3.544	No	ns	>0.9999	J-K
Escondido vs. Pichijumo	-0.007865	-3.210 to 3.194	No	ns	>0.9999	J-L
Escondido vs. Tigres	0.3786	-2.824 to 3.581	No	ns	>0.9999	J-M
Escondido vs. Pachon	0.2535	-2.949 to 3.456	No	ns	>0.9999	J-N
Escondido vs. Piedras	0.3492	-2.853 to 3.551	No	ns	>0.9999	J-O
Japones vs. Pichijumo	-0.3493	-3.857 to 3.159	No	ns	>0.9999	K-L
Japones vs. Tigres	0.0371	-3.471 to 3.545	No	ns	>0.9999	K-M
Japones vs. Pachon	-0.08793	-3.596 to 3.420	No	ns	>0.9999	K-N
Japones vs. Piedras	0.007708	-3.500 to 3.516	No	ns	>0.9999	K-O
Pichijumo vs. Tigres	0.3864	-3.121 to 3.894	No	ns	>0.9999	L-M
Pichijumo vs. Pachon	0.2614	-3.247 to 3.769	No	ns	>0.9999	L-N
Pichijumo vs. Piedras	0.357	-3.151 to 3.865	No	ns	>0.9999	L-O
Tigres vs. Pachon	-0.125	-3.633 to 3.383	No	ns	>0.9999	M-N
Tigres vs. Piedras	-0.02939	-3.537 to 3.479	No	ns	>0.9999	M-O
Pachon vs. Piedras	0.09564	-3.412 to 3.604	No	ns	>0.9999	N-O
Test details	Mean 1	Mean 2	Mean Diff.	SE of diff.	n1	n2	q	DF
Rascon vs. Rancho Viejo	3.729	3.927	-0.1989	0.8272	12	12	0.34	121
Rascon vs. Bocatoma	3.729	3.231	0.498	0.8272	12	12	0.8515	121
Rascon vs. Micos	3.729	5.234	-1.505	0.9248	12	8	2.301	121
Rascon vs. Subterraneo	3.729	0.484	3.245	0.9248	12	8	4.962	121
Rascon vs. Arroyo	3.729	0.4981	3.23	0.9248	12	8	4.94	121
Rascon vs. Chiquitita	3.729	0.4645	3.264	0.9248	12	8	4.991	121
Rascon vs. Toro	3.729	1.25e-06	3.729	0.9248	12	8	5.702	121
Rascon vs. Caballo Moro	3.729	0.04181	3.687	0.9248	12	8	5.638	121
Rascon vs. Escondido	3.729	0.4223	3.306	0.8272	12	12	5.653	121
Rascon vs. Japones	3.729	0.08082	3.648	0.9248	12	8	5.578	121
Rascon vs. Pichijumo	3.729	0.4302	3.298	0.9248	12	8	5.044	121
Rascon vs. Tigres	3.729	0.04372	3.685	0.9248	12	8	5.635	121
Rascon vs. Pachon	3.729	0.1688	3.56	0.9248	12	8	5.444	121
Rascon vs. Piedras	3.729	0.07311	3.655	0.9248	12	8	5.59	121
Rancho Viejo vs. Bocatoma	3.927	3.231	0.6969	0.8272	12	12	1.192	121
Rancho Viejo vs. Micos	3.927	5.234	-1.306	0.9248	12	8	1.997	121
Rancho Viejo vs. Subterraneo	3.927	0.484	3.443	0.9248	12	8	5.266	121
Rancho Viejo vs. Arroyo	3.927	0.4981	3.429	0.9248	12	8	5.244	121
Rancho Viejo vs. Chiquitita	3.927	0.4645	3.463	0.9248	12	8	5.296	121
Rancho Viejo vs. Toro	3.927	1.25e-06	3.927	0.9248	12	8	6.006	121
Rancho Viejo vs. Caballo Moro	3.927	0.04181	3.886	0.9248	12	8	5.942	121
Rancho Viejo vs. Escondido	3.927	0.4223	3.505	0.8272	12	12	5.993	121
Rancho Viejo vs. Japones	3.927	0.08082	3.847	0.9248	12	8	5.882	121
Rancho Viejo vs. Pichijumo	3.927	0.4302	3.497	0.9248	12	8	5.348	121
Rancho Viejo vs. Tigres	3.927	0.04372	3.884	0.9248	12	8	5.939	121
Rancho Viejo vs. Pachon	3.927	0.1688	3.759	0.9248	12	8	5.748	121
Rancho Viejo vs. Piedras	3.927	0.07311	3.854	0.9248	12	8	5.894	121
Bocatoma vs. Micos	3.231	5.234	-2.003	0.9248	12	8	3.063	121
Bocatoma vs. Subterraneo	3.231	0.484	2.746	0.9248	12	8	4.2	121
Bocatoma vs. Arroyo	3.231	0.4981	2.732	0.9248	12	8	4.179	121
Bocatoma vs. Chiquitita	3.231	0.4645	2.766	0.9248	12	8	4.23	121
Bocatoma vs. Toro	3.231	1.25e-06	3.231	0.9248	12	8	4.94	121
Bocatoma vs. Caballo Moro	3.231	0.04181	3.189	0.9248	12	8	4.876	121
Bocatoma vs. Escondido	3.231	0.4223	2.808	0.8272	12	12	4.801	121
Bocatoma vs. Japones	3.231	0.08082	3.15	0.9248	12	8	4.817	121
Bocatoma vs. Pichijumo	3.231	0.4302	2.8	0.9248	12	8	4.282	121
Bocatoma vs. Tigres	3.231	0.04372	3.187	0.9248	12	8	4.873	121
Bocatoma vs. Pachon	3.231	0.1688	3.062	0.9248	12	8	4.682	121
Bocatoma vs. Piedras	3.231	0.07311	3.157	0.9248	12	8	4.828	121
Micos vs. Subterraneo	5.234	0.484	4.749	1.013	8	8	6.63	121
Micos vs. Arroyo	5.234	0.4981	4.735	1.013	8	8	6.611	121
Micos vs. Chiquitita	5.234	0.4645	4.769	1.013	8	8	6.658	121
Micos vs. Toro	5.234	1.25e-06	5.234	1.013	8	8	7.306	121
Micos vs. Caballo Moro	5.234	0.04181	5.192	1.013	8	8	7.248	121
Micos vs. Escondido	5.234	0.4223	4.811	0.9248	8	12	7.358	121
Micos vs. Japones	5.234	0.08082	5.153	1.013	8	8	7.193	121
Micos vs. Pichijumo	5.234	0.4302	4.803	1.013	8	8	6.706	121
Micos vs. Tigres	5.234	0.04372	5.19	1.013	8	8	7.245	121
Micos vs. Pachon	5.234	0.1688	5.065	1.013	8	8	7.07	121
Micos vs. Piedras	5.234	0.07311	5.16	1.013	8	8	7.204	121
Subterraneo vs. Arroyo	0.484	0.4981	-0.01401	1.013	8	8	0.01956	121
Subterraneo vs. Chiquitita	0.484	0.4645	0.01951	1.013	8	8	0.02724	121
Subterraneo vs. Toro	0.484	1.25e-06	0.484	1.013	8	8	0.6757	121
Subterraneo vs. Caballo Moro	0.484	0.04181	0.4422	1.013	8	8	0.6174	121
Subterraneo vs. Escondido	0.484	0.4223	0.06175	0.9248	8	12	0.09444	121
Subterraneo vs. Japones	0.484	0.08082	0.4032	1.013	8	8	0.5629	121
Subterraneo vs. Pichijumo	0.484	0.4302	0.05389	1.013	8	8	0.07523	121
Subterraneo vs. Tigres	0.484	0.04372	0.4403	1.013	8	8	0.6147	121
Subterraneo vs. Pachon	0.484	0.1688	0.3153	1.013	8	8	0.4402	121
Subterraneo vs. Piedras	0.484	0.07311	0.4109	1.013	8	8	0.5737	121
Arroyo vs. Chiquitita	0.4981	0.4645	0.03352	1.013	8	8	0.0468	121
Arroyo vs. Toro	0.4981	1.25e-06	0.4981	1.013	8	8	0.6953	121
Arroyo vs. Caballo Moro	0.4981	0.04181	0.4562	1.013	8	8	0.6369	121
Arroyo vs. Escondido	0.4981	0.4223	0.07576	0.9248	8	12	0.1159	121
Arroyo vs. Japones	0.4981	0.08082	0.4172	1.013	8	8	0.5825	121
Arroyo vs. Pichijumo	0.4981	0.4302	0.0679	1.013	8	8	0.09479	121
Arroyo vs. Tigres	0.4981	0.04372	0.4543	1.013	8	8	0.6343	121
Arroyo vs. Pachon	0.4981	0.1688	0.3293	1.013	8	8	0.4597	121
Arroyo vs. Piedras	0.4981	0.07311	0.4249	1.013	8	8	0.5932	121
Chiquitita vs. Toro	0.4645	1.25e-06	0.4645	1.013	8	8	0.6485	121
Chiquitita vs. Caballo Moro	0.4645	0.04181	0.4227	1.013	8	8	0.5901	121
Chiquitita vs. Escondido	0.4645	0.4223	0.04224	0.9248	8	12	0.06459	121
Chiquitita vs. Japones	0.4645	0.08082	0.3837	1.013	8	8	0.5357	121
Chiquitita vs. Pichijumo	0.4645	0.4302	0.03438	1.013	8	8	0.04799	121
Chiquitita vs. Tigres	0.4645	0.04372	0.4208	1.013	8	8	0.5875	121
Chiquitita vs. Pachon	0.4645	0.1688	0.2958	1.013	8	8	0.4129	121
Chiquitita vs. Piedras	0.4645	0.07311	0.3914	1.013	8	8	0.5464	121
Toro vs. Caballo Moro	1.25e-06	0.04181	-0.0418	1.013	8	8	0.05836	121
Toro vs. Escondido	1.25e-06	0.4223	-0.4223	0.9248	8	12	0.6458	121
Toro vs. Japones	1.25e-06	0.08082	-0.08081	1.013	8	8	0.1128	121
Toro vs. Pichijumo	1.25e-06	0.4302	-0.4302	1.013	8	8	0.6005	121
Toro vs. Tigres	1.25e-06	0.04372	-0.04371	1.013	8	8	0.06102	121
Toro vs. Pachon	1.25e-06	0.1688	-0.1687	1.013	8	8	0.2356	121
Toro vs. Piedras	1.25e-06	0.07311	-0.07311	1.013	8	8	0.1021	121
Caballo Moro vs. Escondido	0.04181	0.4223	-0.3805	0.9248	8	12	0.5819	121
Caballo Moro vs. Japones	0.04181	0.08082	-0.03901	1.013	8	8	0.05446	121
Caballo Moro vs. Pichijumo	0.04181	0.4302	-0.3884	1.013	8	8	0.5421	121
Caballo Moro vs. Tigres	0.04181	0.04372	-0.00191	1.013	8	8	0.002666	121
Caballo Moro vs. Pachon	0.04181	0.1688	-0.1269	1.013	8	8	0.1772	121
Caballo Moro vs. Piedras	0.04181	0.07311	-0.0313	1.013	8	8	0.0437	121
Escondido vs. Japones	0.4223	0.08082	0.3415	0.9248	12	8	0.5222	121
Escondido vs. Pichijumo	0.4223	0.4302	-0.007865	0.9248	12	8	0.01203	121
Escondido vs. Tigres	0.4223	0.04372	0.3786	0.9248	12	8	0.5789	121
Escondido vs. Pachon	0.4223	0.1688	0.2535	0.9248	12	8	0.3877	121
Escondido vs. Piedras	0.4223	0.07311	0.3492	0.9248	12	8	0.534	121
Japones vs. Pichijumo	0.08082	0.4302	-0.3493	1.013	8	8	0.4877	121
Japones vs. Tigres	0.08082	0.04372	0.0371	1.013	8	8	0.05179	121
Japones vs. Pachon	0.08082	0.1688	-0.08793	1.013	8	8	0.1228	121
Japones vs. Piedras	0.08082	0.07311	0.007708	1.013	8	8	0.01076	121
Pichijumo vs. Tigres	0.4302	0.04372	0.3864	1.013	8	8	0.5395	121
Pichijumo vs. Pachon	0.4302	0.1688	0.2614	1.013	8	8	0.3649	121
Pichijumo vs. Piedras	0.4302	0.07311	0.357	1.013	8	8	0.4984	121
Tigres vs. Pachon	0.04372	0.1688	-0.125	1.013	8	8	0.1745	121
Tigres vs. Piedras	0.04372	0.07311	-0.02939	1.013	8	8	0.04103	121
Pachon vs. Piedras	0.1688	0.07311	0.09564	1.013	8	8	0.1335	121
Compact letter display
Micos	A
Rancho Viejo	A
Rascon	A
Bocatoma	A B
Arroyo	B C
Subterraneo	B C
Chiquitita	B C
Pichijumo	B C
Escondido	B C
Pachon	B C
Japones	B C
Piedras	B C
Tigres	B C
Caballo Moro	B C
Toro	C

### Sheet: FIG 2B
Number of families	1
Number of comparisons per family	3
Alpha	0.05
Tukey's multiple comparisons test	Mean Diff.	95.00% CI of diff.	Below threshold?	Summary	Adjusted P Value
Surface vs. Hybrid	3.623	2.599 to 4.647	Yes	****	<0.0001	A-B
Surface vs. Cave	3.701	2.741 to 4.661	Yes	****	<0.0001	A-C
Hybrid vs. Cave	0.07769	-0.9083 to 1.064	No	ns	0.981	B-C
Test details	Mean 1	Mean 2	Mean Diff.	SE of diff.	n1	n2	q	DF
Surface vs. Hybrid	3.921	0.2977	3.623	0.4321	44	40	11.86	133
Surface vs. Cave	3.921	0.22	3.701	0.4052	44	52	12.92	133
Hybrid vs. Cave	0.2977	0.22	0.07769	0.416	40	52	0.2641	133
Compact letter display
Surface	A
Hybrid	B
Cave	B

### Sheet: FIG 2D
Number of families	1
Number of comparisons per family	105
Alpha	0.05
Tukey's multiple comparisons test	Mean Diff.	95.00% CI of diff.	Below threshold?	Summary	Adjusted P Value
Rascon vs. Rancho Viejo	-2.867	-4.531 to -1.202	Yes	****	<0.0001	A-B
Rascon vs. Bocatoma	-1.046	-2.710 to 0.6188	No	ns	0.6813	A-C
Rascon vs. Micos	-0.7181	-2.579 to 1.143	No	ns	0.9909	A-D
Rascon vs. Subterraneo	-4.454	-6.315 to -2.593	Yes	****	<0.0001	A-E
Rascon vs. Arroyo	-3.967	-5.828 to -2.106	Yes	****	<0.0001	A-F
Rascon vs. Chiquitita	-4.152	-6.013 to -2.291	Yes	****	<0.0001	A-G
Rascon vs. Toro	-3.827	-5.688 to -1.966	Yes	****	<0.0001	A-H
Rascon vs. Caballo Moro	-5.398	-7.259 to -3.537	Yes	****	<0.0001	A-I
Rascon vs. Escondido	-2.18	-3.845 to -0.5159	Yes	**	0.0012	A-J
Rascon vs. Japones	-1.227	-3.088 to 0.6339	No	ns	0.6048	A-K
Rascon vs. Pichijumo	-4.407	-6.267 to -2.546	Yes	****	<0.0001	A-L
Rascon vs. Tigres	-3.122	-4.983 to -1.261	Yes	****	<0.0001	A-M
Rascon vs. Pachon	-3.488	-5.349 to -1.627	Yes	****	<0.0001	A-N
Rascon vs. Piedras	-2.958	-4.819 to -1.097	Yes	****	<0.0001	A-O
Rancho Viejo vs. Bocatoma	1.821	0.1567 to 3.486	Yes	*	0.0183	B-C
Rancho Viejo vs. Micos	2.149	0.2878 to 4.010	Yes	**	0.009	B-D
Rancho Viejo vs. Subterraneo	-1.587	-3.448 to 0.2739	No	ns	0.188	B-E
Rancho Viejo vs. Arroyo	-1.1	-2.961 to 0.7604	No	ns	0.7655	B-F
Rancho Viejo vs. Chiquitita	-1.285	-3.146 to 0.5759	No	ns	0.5263	B-G
Rancho Viejo vs. Toro	-0.9603	-2.821 to 0.9006	No	ns	0.8988	B-H
Rancho Viejo vs. Caballo Moro	-2.531	-4.392 to -0.6705	Yes	***	0.0006	B-I
Rancho Viejo vs. Escondido	0.6865	-0.9779 to 2.351	No	ns	0.9831	B-J
Rancho Viejo vs. Japones	1.64	-0.2210 to 3.501	No	ns	0.1495	B-K
Rancho Viejo vs. Pichijumo	-1.54	-3.401 to 0.3212	No	ns	0.2281	B-L
Rancho Viejo vs. Tigres	-0.255	-2.116 to 1.606	No	ns	>0.9999	B-M
Rancho Viejo vs. Pachon	-0.6208	-2.482 to 1.240	No	ns	0.9979	B-N
Rancho Viejo vs. Piedras	-0.09109	-1.952 to 1.770	No	ns	>0.9999	B-O
Bocatoma vs. Micos	0.3275	-1.533 to 2.188	No	ns	>0.9999	C-D
Bocatoma vs. Subterraneo	-3.408	-5.269 to -1.547	Yes	****	<0.0001	C-E
Bocatoma vs. Arroyo	-2.922	-4.783 to -1.061	Yes	****	<0.0001	C-F
Bocatoma vs. Chiquitita	-3.106	-4.967 to -1.245	Yes	****	<0.0001	C-G
Bocatoma vs. Toro	-2.781	-4.642 to -0.9206	Yes	****	<0.0001	C-H
Bocatoma vs. Caballo Moro	-4.353	-6.213 to -2.492	Yes	****	<0.0001	C-I
Bocatoma vs. Escondido	-1.135	-2.799 to 0.5298	No	ns	0.5485	C-J
Bocatoma vs. Japones	-0.1813	-2.042 to 1.680	No	ns	>0.9999	C-K
Bocatoma vs. Pichijumo	-3.361	-5.222 to -1.500	Yes	****	<0.0001	C-L
Bocatoma vs. Tigres	-2.076	-3.937 to -0.2153	Yes	*	0.0143	C-M
Bocatoma vs. Pachon	-2.442	-4.303 to -0.5811	Yes	**	0.0012	C-N
Bocatoma vs. Piedras	-1.912	-3.773 to -0.05135	Yes	*	0.0377	C-O
Micos vs. Subterraneo	-3.736	-5.774 to -1.697	Yes	****	<0.0001	D-E
Micos vs. Arroyo	-3.249	-5.288 to -1.211	Yes	****	<0.0001	D-F
Micos vs. Chiquitita	-3.434	-5.472 to -1.395	Yes	****	<0.0001	D-G
Micos vs. Toro	-3.109	-5.148 to -1.070	Yes	****	<0.0001	D-H
Micos vs. Caballo Moro	-4.68	-6.719 to -2.642	Yes	****	<0.0001	D-I
Micos vs. Escondido	-1.462	-3.323 to 0.3987	No	ns	0.3055	D-J
Micos vs. Japones	-0.5088	-2.547 to 1.530	No	ns	>0.9999	D-K
Micos vs. Pichijumo	-3.688	-5.727 to -1.650	Yes	****	<0.0001	D-L
Micos vs. Tigres	-2.404	-4.442 to -0.3652	Yes	**	0.0067	D-M
Micos vs. Pachon	-2.77	-4.808 to -0.7310	Yes	***	0.0006	D-N
Micos vs. Piedras	-2.24	-4.278 to -0.2013	Yes	*	0.0173	D-O
Subterraneo vs. Arroyo	0.4865	-1.552 to 2.525	No	ns	>0.9999	E-F
Subterraneo vs. Chiquitita	0.302	-1.736 to 2.341	No	ns	>0.9999	E-G
Subterraneo vs. Toro	0.6267	-1.412 to 2.665	No	ns	0.9991	E-H
Subterraneo vs. Caballo Moro	-0.9444	-2.983 to 1.094	No	ns	0.9546	E-I
Subterraneo vs. Escondido	2.274	0.4126 to 4.134	Yes	**	0.0039	E-J
Subterraneo vs. Japones	3.227	1.188 to 5.265	Yes	****	<0.0001	E-K
Subterraneo vs. Pichijumo	0.04729	-1.991 to 2.086	No	ns	>0.9999	E-L
Subterraneo vs. Tigres	1.332	-0.7065 to 3.370	No	ns	0.6196	E-M
Subterraneo vs. Pachon	0.9662	-1.072 to 3.005	No	ns	0.9457	E-N
Subterraneo vs. Piedras	1.496	-0.5426 to 3.534	No	ns	0.4201	E-O
Arroyo vs. Chiquitita	-0.1845	-2.223 to 1.854	No	ns	>0.9999	F-G
Arroyo vs. Toro	0.1402	-1.898 to 2.179	No	ns	>0.9999	F-H
Arroyo vs. Caballo Moro	-1.431	-3.469 to 0.6076	No	ns	0.4977	F-I
Arroyo vs. Escondido	1.787	-0.07389 to 3.648	No	ns	0.0738	F-J
Arroyo vs. Japones	2.74	0.7018 to 4.779	Yes	***	0.0008	F-K
Arroyo vs. Pichijumo	-0.4392	-2.478 to 1.599	No	ns	>0.9999	F-L
Arroyo vs. Tigres	0.8454	-1.193 to 2.884	No	ns	0.9822	F-M
Arroyo vs. Pachon	0.4796	-1.559 to 2.518	No	ns	>0.9999	F-N
Arroyo vs. Piedras	1.009	-1.029 to 3.048	No	ns	0.9245	F-O
Chiquitita vs. Toro	0.3247	-1.714 to 2.363	No	ns	>0.9999	G-H
Chiquitita vs. Caballo Moro	-1.246	-3.285 to 0.7921	No	ns	0.7209	G-I
Chiquitita vs. Escondido	1.971	0.1106 to 3.832	Yes	*	0.0268	G-J
Chiquitita vs. Japones	2.925	0.8863 to 4.963	Yes	***	0.0002	G-K
Chiquitita vs. Pichijumo	-0.2548	-2.293 to 1.784	No	ns	>0.9999	G-L
Chiquitita vs. Tigres	1.03	-1.009 to 3.068	No	ns	0.9127	G-M
Chiquitita vs. Pachon	0.6641	-1.374 to 2.703	No	ns	0.9984	G-N
Chiquitita vs. Piedras	1.194	-0.8446 to 3.232	No	ns	0.7777	G-O
Toro vs. Caballo Moro	-1.571	-3.610 to 0.4674	No	ns	0.3368	H-I
Toro vs. Escondido	1.647	-0.2141 to 3.508	No	ns	0.1449	H-J
Toro vs. Japones	2.6	0.5617 to 4.639	Yes	**	0.002	H-K
Toro vs. Pichijumo	-0.5794	-2.618 to 1.459	No	ns	0.9996	H-L
Toro vs. Tigres	0.7053	-1.333 to 2.744	No	ns	0.9969	H-M
Toro vs. Pachon	0.3395	-1.699 to 2.378	No	ns	>0.9999	H-N
Toro vs. Piedras	0.8692	-1.169 to 2.908	No	ns	0.9773	H-O
Caballo Moro vs. Escondido	3.218	1.357 to 5.079	Yes	****	<0.0001	I-J
Caballo Moro vs. Japones	4.171	2.133 to 6.210	Yes	****	<0.0001	I-K
Caballo Moro vs. Pichijumo	0.9917	-1.047 to 3.030	No	ns	0.9338	I-L
Caballo Moro vs. Tigres	2.276	0.2378 to 4.315	Yes	*	0.0141	I-M
Caballo Moro vs. Pachon	1.911	-0.1280 to 3.949	No	ns	0.0916	I-N
Caballo Moro vs. Piedras	2.44	0.4018 to 4.479	Yes	**	0.0054	I-O
Escondido vs. Japones	0.9533	-0.9076 to 2.814	No	ns	0.9038	J-K
Escondido vs. Pichijumo	-2.226	-4.087 to -0.3653	Yes	**	0.0054	J-L
Escondido vs. Tigres	-0.9416	-2.802 to 0.9193	No	ns	0.9118	J-M
Escondido vs. Pachon	-1.307	-3.168 to 0.5535	No	ns	0.4962	J-N
Escondido vs. Piedras	-0.7776	-2.639 to 1.083	No	ns	0.981	J-O
Japones vs. Pichijumo	-3.18	-5.218 to -1.141	Yes	****	<0.0001	K-L
Japones vs. Tigres	-1.895	-3.933 to 0.1436	No	ns	0.0982	K-M
Japones vs. Pachon	-2.261	-4.299 to -0.2222	Yes	*	0.0154	K-N
Japones vs. Piedras	-1.731	-3.769 to 0.3076	No	ns	0.1935	K-O
Pichijumo vs. Tigres	1.285	-0.7538 to 3.323	No	ns	0.6766	L-M
Pichijumo vs. Pachon	0.9189	-1.120 to 2.957	No	ns	0.9637	L-N
Pichijumo vs. Piedras	1.449	-0.5899 to 3.487	No	ns	0.4762	L-O
Tigres vs. Pachon	-0.3658	-2.404 to 1.673	No	ns	>0.9999	M-N
Tigres vs. Piedras	0.164	-1.875 to 2.202	No	ns	>0.9999	M-O
Pachon vs. Piedras	0.5298	-1.509 to 2.568	No	ns	0.9999	N-O
Test details	Mean 1	Mean 2	Mean Diff.	SE of diff.	n1	n2	q	DF
Rascon vs. Rancho Viejo	2.166	5.033	-2.867	0.4807	12	12	8.435	121
Rascon vs. Bocatoma	2.166	3.211	-1.046	0.4807	12	12	3.077	121
Rascon vs. Micos	2.166	2.884	-0.7181	0.5374	12	8	1.89	121
Rascon vs. Subterraneo	2.166	6.62	-4.454	0.5374	12	8	11.72	121
Rascon vs. Arroyo	2.166	6.133	-3.967	0.5374	12	8	10.44	121
Rascon vs. Chiquitita	2.166	6.318	-4.152	0.5374	12	8	10.93	121
Rascon vs. Toro	2.166	5.993	-3.827	0.5374	12	8	10.07	121
Rascon vs. Caballo Moro	2.166	7.564	-5.398	0.5374	12	8	14.21	121
Rascon vs. Escondido	2.166	4.346	-2.18	0.4807	12	12	6.415	121
Rascon vs. Japones	2.166	3.393	-1.227	0.5374	12	8	3.229	121
Rascon vs. Pichijumo	2.166	6.572	-4.407	0.5374	12	8	11.6	121
Rascon vs. Tigres	2.166	5.288	-3.122	0.5374	12	8	8.215	121
Rascon vs. Pachon	2.166	5.654	-3.488	0.5374	12	8	9.178	121
Rascon vs. Piedras	2.166	5.124	-2.958	0.5374	12	8	7.784	121
Rancho Viejo vs. Bocatoma	5.033	3.211	1.821	0.4807	12	12	5.358	121
Rancho Viejo vs. Micos	5.033	2.884	2.149	0.5374	12	8	5.654	121
Rancho Viejo vs. Subterraneo	5.033	6.62	-1.587	0.5374	12	8	4.176	121
Rancho Viejo vs. Arroyo	5.033	6.133	-1.1	0.5374	12	8	2.896	121
Rancho Viejo vs. Chiquitita	5.033	6.318	-1.285	0.5374	12	8	3.381	121
Rancho Viejo vs. Toro	5.033	5.993	-0.9603	0.5374	12	8	2.527	121
Rancho Viejo vs. Caballo Moro	5.033	7.564	-2.531	0.5374	12	8	6.661	121
Rancho Viejo vs. Escondido	5.033	4.346	0.6865	0.4807	12	12	2.02	121
Rancho Viejo vs. Japones	5.033	3.393	1.64	0.5374	12	8	4.315	121
Rancho Viejo vs. Pichijumo	5.033	6.572	-1.54	0.5374	12	8	4.052	121
Rancho Viejo vs. Tigres	5.033	5.288	-0.255	0.5374	12	8	0.6712	121
Rancho Viejo vs. Pachon	5.033	5.654	-0.6208	0.5374	12	8	1.634	121
Rancho Viejo vs. Piedras	5.033	5.124	-0.09109	0.5374	12	8	0.2397	121
Bocatoma vs. Micos	3.211	2.884	0.3275	0.5374	12	8	0.8619	121
Bocatoma vs. Subterraneo	3.211	6.62	-3.408	0.5374	12	8	8.969	121
Bocatoma vs. Arroyo	3.211	6.133	-2.922	0.5374	12	8	7.688	121
Bocatoma vs. Chiquitita	3.211	6.318	-3.106	0.5374	12	8	8.174	121
Bocatoma vs. Toro	3.211	5.993	-2.781	0.5374	12	8	7.32	121
Bocatoma vs. Caballo Moro	3.211	7.564	-4.353	0.5374	12	8	11.45	121
Bocatoma vs. Escondido	3.211	4.346	-1.135	0.4807	12	12	3.338	121
Bocatoma vs. Japones	3.211	3.393	-0.1813	0.5374	12	8	0.4771	121
Bocatoma vs. Pichijumo	3.211	6.572	-3.361	0.5374	12	8	8.844	121
Bocatoma vs. Tigres	3.211	5.288	-2.076	0.5374	12	8	5.464	121
Bocatoma vs. Pachon	3.211	5.654	-2.442	0.5374	12	8	6.426	121
Bocatoma vs. Piedras	3.211	5.124	-1.912	0.5374	12	8	5.032	121
Micos vs. Subterraneo	2.884	6.62	-3.736	0.5887	8	8	8.974	121
Micos vs. Arroyo	2.884	6.133	-3.249	0.5887	8	8	7.805	121
Micos vs. Chiquitita	2.884	6.318	-3.434	0.5887	8	8	8.249	121
Micos vs. Toro	2.884	5.993	-3.109	0.5887	8	8	7.469	121
Micos vs. Caballo Moro	2.884	7.564	-4.68	0.5887	8	8	11.24	121
Micos vs. Escondido	2.884	4.346	-1.462	0.5374	8	12	3.848	121
Micos vs. Japones	2.884	3.393	-0.5088	0.5887	8	8	1.222	121
Micos vs. Pichijumo	2.884	6.572	-3.688	0.5887	8	8	8.861	121
Micos vs. Tigres	2.884	5.288	-2.404	0.5887	8	8	5.774	121
Micos vs. Pachon	2.884	5.654	-2.77	0.5887	8	8	6.653	121
Micos vs. Piedras	2.884	5.124	-2.24	0.5887	8	8	5.381	121
Subterraneo vs. Arroyo	6.62	6.133	0.4865	0.5887	8	8	1.169	121
Subterraneo vs. Chiquitita	6.62	6.318	0.302	0.5887	8	8	0.7256	121
Subterraneo vs. Toro	6.62	5.993	0.6267	0.5887	8	8	1.506	121
Subterraneo vs. Caballo Moro	6.62	7.564	-0.9444	0.5887	8	8	2.269	121
Subterraneo vs. Escondido	6.62	4.346	2.274	0.5374	8	12	5.983	121
Subterraneo vs. Japones	6.62	3.393	3.227	0.5887	8	8	7.752	121
Subterraneo vs. Pichijumo	6.62	6.572	0.04729	0.5887	8	8	0.1136	121
Subterraneo vs. Tigres	6.62	5.288	1.332	0.5887	8	8	3.2	121
Subterraneo vs. Pachon	6.62	5.654	0.9662	0.5887	8	8	2.321	121
Subterraneo vs. Piedras	6.62	5.124	1.496	0.5887	8	8	3.594	121
Arroyo vs. Chiquitita	6.133	6.318	-0.1845	0.5887	8	8	0.4432	121
Arroyo vs. Toro	6.133	5.993	0.1402	0.5887	8	8	0.3367	121
Arroyo vs. Caballo Moro	6.133	7.564	-1.431	0.5887	8	8	3.437	121
Arroyo vs. Escondido	6.133	4.346	1.787	0.5374	8	12	4.703	121
Arroyo vs. Japones	6.133	3.393	2.74	0.5887	8	8	6.583	121
Arroyo vs. Pichijumo	6.133	6.572	-0.4392	0.5887	8	8	1.055	121
Arroyo vs. Tigres	6.133	5.288	0.8454	0.5887	8	8	2.031	121
Arroyo vs. Pachon	6.133	5.654	0.4796	0.5887	8	8	1.152	121
Arroyo vs. Piedras	6.133	5.124	1.009	0.5887	8	8	2.425	121
Chiquitita vs. Toro	6.318	5.993	0.3247	0.5887	8	8	0.7799	121
Chiquitita vs. Caballo Moro	6.318	7.564	-1.246	0.5887	8	8	2.994	121
Chiquitita vs. Escondido	6.318	4.346	1.971	0.5374	8	12	5.188	121
Chiquitita vs. Japones	6.318	3.393	2.925	0.5887	8	8	7.026	121
Chiquitita vs. Pichijumo	6.318	6.572	-0.2548	0.5887	8	8	0.612	121
Chiquitita vs. Tigres	6.318	5.288	1.03	0.5887	8	8	2.474	121
Chiquitita vs. Pachon	6.318	5.654	0.6641	0.5887	8	8	1.595	121
Chiquitita vs. Piedras	6.318	5.124	1.194	0.5887	8	8	2.868	121
Toro vs. Caballo Moro	5.993	7.564	-1.571	0.5887	8	8	3.774	121
Toro vs. Escondido	5.993	4.346	1.647	0.5374	8	12	4.334	121
Toro vs. Japones	5.993	3.393	2.6	0.5887	8	8	6.246	121
Toro vs. Pichijumo	5.993	6.572	-0.5794	0.5887	8	8	1.392	121
Toro vs. Tigres	5.993	5.288	0.7053	0.5887	8	8	1.694	121
Toro vs. Pachon	5.993	5.654	0.3395	0.5887	8	8	0.8155	121
Toro vs. Piedras	5.993	5.124	0.8692	0.5887	8	8	2.088	121
Caballo Moro vs. Escondido	7.564	4.346	3.218	0.5374	8	12	8.468	121
Caballo Moro vs. Japones	7.564	3.393	4.171	0.5887	8	8	10.02	121
Caballo Moro vs. Pichijumo	7.564	6.572	0.9917	0.5887	8	8	2.382	121
Caballo Moro vs. Tigres	7.564	5.288	2.276	0.5887	8	8	5.468	121
Caballo Moro vs. Pachon	7.564	5.654	1.911	0.5887	8	8	4.59	121
Caballo Moro vs. Piedras	7.564	5.124	2.44	0.5887	8	8	5.862	121
Escondido vs. Japones	4.346	3.393	0.9533	0.5374	12	8	2.509	121
Escondido vs. Pichijumo	4.346	6.572	-2.226	0.5374	12	8	5.858	121
Escondido vs. Tigres	4.346	5.288	-0.9416	0.5374	12	8	2.478	121
Escondido vs. Pachon	4.346	5.654	-1.307	0.5374	12	8	3.44	121
Escondido vs. Piedras	4.346	5.124	-0.7776	0.5374	12	8	2.046	121
Japones vs. Pichijumo	3.393	6.572	-3.18	0.5887	8	8	7.638	121
Japones vs. Tigres	3.393	5.288	-1.895	0.5887	8	8	4.552	121
Japones vs. Pachon	3.393	5.654	-2.261	0.5887	8	8	5.431	121
Japones vs. Piedras	3.393	5.124	-1.731	0.5887	8	8	4.158	121
Pichijumo vs. Tigres	6.572	5.288	1.285	0.5887	8	8	3.086	121
Pichijumo vs. Pachon	6.572	5.654	0.9189	0.5887	8	8	2.207	121
Pichijumo vs. Piedras	6.572	5.124	1.449	0.5887	8	8	3.48	121
Tigres vs. Pachon	5.288	5.654	-0.3658	0.5887	8	8	0.8787	121
Tigres vs. Piedras	5.288	5.124	0.164	0.5887	8	8	0.3939	121
Pachon vs. Piedras	5.654	5.124	0.5298	0.5887	8	8	1.273	121
Compact letter display
Caballo Moro	A
Subterraneo	A B
Pichijumo	A B
Chiquitita	A B
Arroyo	A B C
Toro	A B C
Pachon	A B C
Tigres	B D
Piedras	B D
Rancho Viejo	B D
Escondido	C D E
Japones	D F
Bocatoma	E F
Micos	E F
Rascon	F

### Sheet: FIG 2E
Number of families	1
Number of comparisons per family	3
Alpha	0.05
Tukey's multiple comparisons test	Mean Diff.	95.00% CI of diff.	Below threshold?	Summary	Adjusted P Value
Surface vs. Hybrid	-3.162	-3.917 to -2.407	Yes	****	<0.0001	A-B
Surface vs. Cave	-1.644	-2.352 to -0.9362	Yes	****	<0.0001	A-C
Hybrid vs. Cave	1.518	0.7910 to 2.245	Yes	****	<0.0001	B-C
Test details	Mean 1	Mean 2	Mean Diff.	SE of diff.	n1	n2	q	DF
Surface vs. Hybrid	3.363	6.525	-3.162	0.3186	44	40	14.04	133
Surface vs. Cave	3.363	5.008	-1.644	0.2987	44	52	7.784	133
Hybrid vs. Cave	6.525	5.008	1.518	0.3067	40	52	6.999	133
Compact letter display
Hybrid	A
Cave	B
Surface	C

### Sheet: FIG 3C
Number of families	1
Number of comparisons per family	3
Alpha	0.05
Tukey's multiple comparisons test	Mean Diff.	95.00% CI of diff.	Below threshold?	Summary	Adjusted P Value
Surface vs. Hybrid	0.2201	0.1947 to 0.2455	Yes	****	<0.0001	A-B
Surface vs. Cave	0.2514	0.2276 to 0.2752	Yes	****	<0.0001	A-C
Hybrid vs. Cave	0.03126	0.006795 to 0.05572	Yes	**	0.0082	B-C
Test details	Mean 1	Mean 2	Mean Diff.	SE of diff.	n1	n2	q	DF
Surface vs. Hybrid	0.5388	0.3187	0.2201	0.01072	44	40	29.04	133
Surface vs. Cave	0.5388	0.2874	0.2514	0.01005	44	52	35.37	133
Hybrid vs. Cave	0.3187	0.2874	0.03126	0.01032	40	52	4.283	133
Compact letter display
Surface	A
Hybrid	B
Cave	C

### Sheet: FIG 3D
Number of families	1
Number of comparisons per family	3
Alpha	0.05
Dunn's multiple comparisons test	Mean rank diff.	Significant?	Summary	Adjusted P Value
Surface vs. Hybrid	11.85	No	ns	0.1752	A-B
Surface vs. Cave	37.97	Yes	****	<0.0001	A-C
Hybrid vs. Cave	26.12	Yes	****	<0.0001	B-C
Test details	Mean rank 1	Mean rank 2	Mean rank diff.	n1	n2	Z
Surface vs. Hybrid	53.19	41.33	11.85	16	21	1.893
Surface vs. Cave	53.19	15.21	37.97	16	28	6.42
Hybrid vs. Cave	41.33	15.21	26.12	21	28	4.794
Compact letter display
Surface	A
Hybrid	A
Cave	B

### Sheet: FIG 4F
Table Analyzed	Wild - Total Sleep (hr/day)
Column B	Pachon
vs.	vs.
Column A	Rascón
Mann Whitney test
P value	<0.0001
Exact or approximate P value?	Exact
P value summary	****
Significantly different (P < 0.05)?	Yes
One- or two-tailed P value?	Two-tailed
Sum of ranks in column A,B	187 , 66
Mann-Whitney U	0
Difference between medians
Median of column A	2.879, n=11
Median of column B	0.000, n=11
Difference: Actual	-2.879
Difference: Hodges-Lehmann	-2.879
