## Supplemental animal information for "Widespread loss of sleep in independently evolved populations of wild-caught cavefish"

### Sheet: sleep complete data
Populations	Morphotype	Ecotype	Lineage	Collection Year	Females	Males	N
Arroyo	Cave	Hybrid	L2	2016	7	1	8
Caballo Moro	Cave	Hybrid	L1	2016	6	2	8
Chiquitita	Cave	Hybrid	L2	2018	7	1	8
Escondido	Cave	Cave	L1	2016	7	5	12
Japones	Cave	Cave	L2	2017	6	2	8
Pachón	Cave	Cave	L2	2016	4	4	8
Piedras	Cave	Cave	L2	2017	3	5	8
Pichijumo	Cave	Cave	L2	2017	8	0	8
Subterráneo	Cave	Hybrid	L1	2019	6	2	8
Tigre	Cave	Cave	L2	2017	5	3	8
Toro	Cave	Hybrid	L2	2018	4	4	8
Bocatoma	Surface	Surface	L1	2016	9	3	12
Micos	Surface	Surface	L1	2019	4	4	8
Rascón	Surface	Surface	L1	2016	5	7	12
Rancho Viejo	Surface	Surface	L1	2020	7	5	12

### Sheet: Orbirt
Populations	Lineage	Morphotype	Ecotype	Sex	DO_prom	DO_Corrected	AO_prom	AO_adjusted
Arroyo	L2	Cave	Hybrid	Female	3.28889	0.295262004042295	2.52222	0.226433760884541
Arroyo	L2	Cave	Hybrid	Female	4.22777666666667	0.319211271944418	3.02222333333333	0.228187965069133
Arroyo	L2	Cave	Hybrid	Female	3.2	0.248468875261636	2.62222	0.203606266902678
Arroyo	L2	Cave	Hybrid	Male	3.17949	0.240708401868843	2.80586	0.212422142062944
Arroyo	L2	Cave	Hybrid	Female	3.74444333333333	0.284628269879369	2.95555666666667	0.224662227646771
Arroyo	L2	Cave	Hybrid	Female	3.13333666666667	0.233250868486352	2.51111	0.186931265508685
Arroyo	L2	Cave	Hybrid	Female	3.06237333333333	0.230183828964149	2.17615333333333	0.163570947156376
Arroyo	L2	Cave	Hybrid	Female	3.20906333333333	0.254670992311082	2.32970333333333	0.184885057744919
Caballo Moro	L1	Cave	Hybrid	Female	3.06667	0.316877424367985	2.15	0.22215838756409
Caballo Moro	L1	Cave	Hybrid	Female	3.96111333333333	0.389830641917848	2.47777666666667	0.243848935188861
Caballo Moro	L1	Cave	Hybrid	Male	3.34444333333333	0.310309207248372	2.52777666666667	0.234536003560413
Caballo Moro	L1	Cave	Hybrid	Female	3.31666666666667	0.342120383051047	2.56111	0.264183296754533
Caballo Moro	L1	Cave	Hybrid	Female	3.78333	0.381940170281529	2.55555666666667	0.257992231296441
Caballo Moro	L1	Cave	Hybrid	Female	3.29652333333333	0.301500985332208	2.74897666666667	0.251422207534377
Caballo Moro	L1	Cave	Hybrid	Male	2.82257333333333	0.302415979291606	2.68892	0.288096102033411
Caballo Moro	L1	Cave	Hybrid	Female	4.16397	0.401917778072351	3.64466333333333	0.35179287765164
Chiquitita	L2	Cave	Hybrid	Female	3.11111	0.316205384957043	2.42778	0.246753444748341
Chiquitita	L2	Cave	Hybrid	Female	2.74444333333333	0.316261116038555	2.19444333333333	0.25288082623314
Chiquitita	L2	Cave	Hybrid	Female	3.35000333333333	0.325770283880157	2.95000333333333	0.286872378240641
Chiquitita	L2	Cave	Hybrid	Female	3.21111333333333	0.329344957264957	2.54444666666667	0.260968888888889
Chiquitita	L2	Cave	Hybrid	Female	3.30962	0.360211537017345	2.46968666666667	0.26879509736805
Chiquitita	L2	Cave	Hybrid	Female	2.84582333333333	0.329540563835754	2.42056333333333	0.280296319284338
Chiquitita	L2	Cave	Hybrid	Female	2.72222333333333	0.272525199671902	2.29444333333333	0.229699606162315
Chiquitita	L2	Cave	Hybrid	Male	3.22222333333333	0.348767366353895	2.15555666666667	0.233313381441566
Escondido	L1	Cave	Cave	Female	3.20555666666667	0.286352484997765	3.23889	0.289330152787112
Escondido	L1	Cave	Cave	Male	3.56298666666667	0.358401768242715	2.48925	0.250394313833575
Escondido	L1	Cave	Cave	Female	4.17798	0.440297031546341	3.01487	0.317722514587939
Escondido	L1	Cave	Cave	Male	3.16324666666667	0.325224656200018	2.94123666666667	0.30239901737652
Escondido	L1	Cave	Cave	Female	3.49192666666667	0.364235976742092	2.93277	0.305911448744601
Escondido	L1	Cave	Cave	Male	4.35522666666667	0.382699878151654	3.15342666666667	0.277096025869341
Escondido	L1	Cave	Cave	Female	3.36666666666667	0.353558885232335	2.48333333333333	0.260793435146624
Escondido	L1	Cave	Cave	Male	3.43889	0.346390633152628	2.9	0.292109615644182
Escondido	L1	Cave	Cave	Female	3.97222	0.343090052119967	3.49444333333333	0.3018233495032
Escondido	L1	Cave	Cave	Female	3.28333	0.328698293370032	2.55555666666667	0.255839990175749
Escondido	L1	Cave	Cave	Female	3.06111	0.303413953368507	2.78333	0.27588069648891
Escondido	L1	Cave	Cave	Male	2.72222333333333	0.29114688057041	2.53333	0.270944385026738
Japones	L2	Cave	Cave	Female	2.85237	0.246470053855765	1.95357333333333	0.168806054150707
Japones	L2	Cave	Cave	Female	3.52089	0.256771299641754	2.03528333333333	0.148429046814641
Japones	L2	Cave	Cave	Female	2.72609	0.270848664248163	1.67131	0.166051774169084
Japones	L2	Cave	Cave	Male	3.35004666666667	0.295931804128265	2.12442	0.187664085274285
Japones	L2	Cave	Cave	Female	2.9935	0.255872998325521	1.84215	0.157459977907252
Japones	L2	Cave	Cave	Female	2.78551333333333	0.246224298905704	1.93872	0.171372352471645
Japones	L2	Cave	Cave	Female	3.29062333333333	0.250282560359406	2.54782	0.193785446810453
Japones	L2	Cave	Cave	Male	2.74837333333333	0.261483874814316	1.95357666666667	0.185865868494395
Pachón	L2	Cave	Cave	Female	3.5779	0.333336128292345	2.65932	0.247756346653176
Pachón	L2	Cave	Cave	Male	3.19272333333333	0.303305041620579	2.91948333333333	0.277347556138778
Pachón	L2	Cave	Cave	Female	4.3038	0.382742809306252	3.20139	0.284703983057982
Pachón	L2	Cave	Cave	Male	2.89773	0.293233546830664	2.50465333333333	0.253456457473464
Pachón	L2	Cave	Cave	Female	3.15828666666667	0.308139557573353	2.27933	0.222383783326721
Pachón	L2	Cave	Cave	Female	2.21228666666667	0.213822496843498	1.75046666666667	0.169186552062865
Pachón	L2	Cave	Cave	Male	2.79329333333333	0.262604820152294	2.38728	0.224434443591019
Pachón	L2	Cave	Cave	Male	3.01676	0.281837197809025	2.48789666666667	0.232428772912577
Pichijumo	L2	Cave	Cave	Female	2.85185	0.252128217301397	2.14074	0.189259940005888
Pichijumo	L2	Cave	Cave	Female	3.09629666666667	0.277372286749426	1.84444666666667	0.165229125241237
Pichijumo	L2	Cave	Cave	Female	3.34814666666667	0.295231676465652	1.82222333333333	0.160679355821179
Pichijumo	L2	Cave	Cave	Female	3.30370333333333	0.298327745707542	1.97777666666667	0.178595229337474
Pichijumo	L2	Cave	Cave	Female	2.77037333333333	0.24621484579133	1.82222	0.161948431606526
Pichijumo	L2	Cave	Cave	Female	2.58518666666667	0.227658294749678	2.01481333333333	0.177429728235839
Pichijumo	L2	Cave	Cave	Female	2.74815	0.23889256564261	2.17037	0.188667015153377
Pichijumo	L2	Cave	Cave	Female	2.77777666666667	0.244937867076281	2.03704	0.179621435638239
Piedras	L2	Cave	Cave	Female	3.19259666666667	0.308077679221638	2.22963	0.21515377845712
Piedras	L2	Cave	Cave	Female	2.47407333333333	0.236543821774517	1.86666666666667	0.178470242317972
Piedras	L2	Cave	Cave	Male	2.91852	0.28082683217765	2.12592666666667	0.204561644683603
Piedras	L2	Cave	Cave	Male	3.26666666666667	0.310782175310322	2.33333666666667	0.22198758520347
Piedras	L2	Cave	Cave	Female	2.71866333333333	0.281918026599047	2.10027666666667	0.217793003612814
Piedras	L2	Cave	Cave	Male	2.73537666666667	0.257878185755457	2.06685333333333	0.194853013962472
Piedras	L2	Cave	Cave	Male	3.23119666666667	0.313852745874397	1.97771666666667	0.192099667840777
Piedras	L2	Cave	Cave	Male	2.50139333333333	0.235943330940629	2.05014	0.193378967653209
Subterráneo	L1	Cave	Hybrid	Female	6.27777666666667	0.515746237470787	5.64445	0.463715739610359
Subterráneo	L1	Cave	Hybrid	Male	5.90625	0.305825084362416	5.66666666666667	0.293419481293041
Subterráneo	L1	Cave	Hybrid	Female	6.91666666666667	0.339641943734015	6.67708333333333	0.327877237851662
Subterráneo	L1	Cave	Hybrid	Male	6.59375	0.325282631038027	5.80208333333333	0.28622816032888
Subterráneo	L1	Cave	Hybrid	Female	6.27083333333333	0.320383182543906	5.22916666666667	0.267163384779138
Subterráneo	L1	Cave	Hybrid	Female	6.46875	0.317972350230415	5.91666666666667	0.290834613415259
Subterráneo	L1	Cave	Hybrid	Female	6.72916666666667	0.291384754172305	5.38541666666667	0.23319801533604
Subterráneo	L1	Cave	Hybrid	Female	4.55208333333333	0.242912729294052	4.53125	0.241801000555864
Tigre	L2	Cave	Cave	Female	3.30755	0.297350897523147	2.40147333333333	0.215894015523445
Tigre	L2	Cave	Cave	Male	2.68876666666667	0.272795372188149	2.11418333333333	0.214499620380093
Tigre	L2	Cave	Cave	Female	2.54880333333333	0.256486365458379	2.23204	0.224610435678071
Tigre	L2	Cave	Cave	Female	2.54880333333333	0.231283481903174	2.20994333333333	0.200534651794256
Tigre	L2	Cave	Cave	Female	2.32044	0.248618571428571	1.81215333333333	0.194159285714286
Tigre	L2	Cave	Cave	Male	2.40147333333333	0.267432291123391	1.70165666666667	0.189499477156548
Tigre	L2	Cave	Cave	Female	3.14549	0.25863135028112	2.30570666666667	0.189581918414041
Tigre	L2	Cave	Cave	Male	2.18048	0.221889122601352	1.84161666666667	0.18740584932432
Toro	L2	Cave	Hybrid	Female	2.17777666666667	0.25891667885293	1.84999666666667	0.219946792595349
Toro	L2	Cave	Hybrid	Male	3.64991	0.408674335999797	2.83798666666667	0.317764634354348
Toro	L2	Cave	Hybrid	Female	3.46367666666667	0.379281181925959	2.68156666666667	0.293638197968802
Toro	L2	Cave	Hybrid	Male	3.27002	0.349522429155337	2.21974333333333	0.237261570867466
Toro	L2	Cave	Hybrid	Female	2.6	0.28694056246972	2.22778	0.245861710099535
Toro	L2	Cave	Hybrid	Male	2.71666666666667	0.301479691921047	1.98333333333333	0.220098670788985
Toro	L2	Cave	Hybrid	Female	2.71136	0.310051256678672	2.03352	0.232538442509004
Toro	L2	Cave	Hybrid	Male	2.78584666666667	0.342177429458357	1.86214	0.228721230825668
Bocatoma	L1	Surface	Surface	Female	5.69444333333333	0.599064687426688	5.17777666666667	0.544710514937403
Bocatoma	L1	Surface	Surface	Female	6.57222333333333	0.486231072749692	6.05	0.447595561035758
Bocatoma	L1	Surface	Surface	Female	8.16666666666667	0.610465166982157	7.5	0.56063127579994
Bocatoma	L1	Surface	Surface	Female	7.01111	0.52430398634782	6.53333333333333	0.488574949017453
Bocatoma	L1	Surface	Surface	Female	7.08889	0.570917315436242	6.35000333333333	0.51140966442953
Bocatoma	L1	Surface	Surface	Male	6.66666666666667	0.494233896685841	6.16111	0.456754410481515
Bocatoma	L1	Surface	Surface	Male	6.40555666666667	0.495700945090446	5.94444333333333	0.460017190028752
Bocatoma	L1	Surface	Surface	Female	6.63721	0.582535886217323	6.19379666666667	0.543618302007405
Bocatoma	L1	Surface	Surface	Female	6.94973	0.578937357377337	6.41038	0.534007573961079
Bocatoma	L1	Surface	Surface	Female	6.58532	0.560888588324375	6.18576	0.526857038703265
Bocatoma	L1	Surface	Surface	Female	6.38547	0.569913631193803	5.90505	0.527035361199875
Bocatoma	L1	Surface	Surface	Male	6.60764333333333	0.563854476504937	6.03743	0.515196078291938
Micos	L1	Surface	Surface	Male	4.46182333333333	0.515046843183459	4.43203	0.511607674678824
Micos	L1	Surface	Surface	Male	5.09497333333333	0.540284547816405	4.72253333333333	0.500790017850515
Micos	L1	Surface	Surface	Female	4.84916333333333	0.486183977022757	4.89385333333333	0.490664659655943
Micos	L1	Surface	Surface	Male	4.77467666666667	0.54880163490745	4.28305333333333	0.492294418204054
Micos	L1	Surface	Surface	Female	5.34823333333333	0.527941266957695	4.83426666666667	0.477205968726998
Micos	L1	Surface	Surface	Male	4.65549333333333	0.527871615875668	4.36499	0.494932364757862
Micos	L1	Surface	Surface	Female	5.20670666666667	0.554322278793574	4.85661	0.517049892525472
Micos	L1	Surface	Surface	Female	4.72253333333333	0.567084173229733	4.41713333333333	0.530411587928547
Rancho Viejo	L1	Surface	Surface	Female	5.25139666666667	0.556542581847407	5.00558333333333	0.530491305230992
Rancho Viejo	L1	Surface	Surface	Female	5.36313	0.564706241591823	4.96089	0.522352720678122
Rancho Viejo	L1	Surface	Surface	Female	5.27933	0.520087992717844	5.15083666666667	0.507429598601364
Rancho Viejo	L1	Surface	Surface	Male	4.75419333333333	0.569993625698625	4.46927333333333	0.535833764614435
Rancho Viejo	L1	Surface	Surface	Female	5.07821	0.574589008959808	4.81005666666667	0.544248011236345
Rancho Viejo	L1	Surface	Surface	Male	4.76536666666667	0.547497445591482	4.35195333333333	0.5
Rancho Viejo	L1	Surface	Surface	Female	5.09497	0.562268524990105	4.78212666666667	0.527743893915472
Rancho Viejo	L1	Surface	Surface	Male	4.98882333333333	0.537951413363104	4.75419333333333	0.512650950371353
Rancho Viejo	L1	Surface	Surface	Female	5.63687	0.653074378665204	5.17877	0.6
Rancho Viejo	L1	Surface	Surface	Male	5.42466	0.539452260040573	4.99999666666667	0.497221853909492
Rancho Viejo	L1	Surface	Surface	Female	4.97765333333333	0.618320778209279	4.59776666666667	0.571131509765917
Rancho Viejo	L1	Surface	Surface	Male	5.60894	0.615950984023978	5.31843666666667	0.584049089186645
Rascón	L1	Surface	Surface	Male	6.38333666666667	0.5518734870317	5.83333333333333	0.504322766570605
Rascón	L1	Surface	Surface	Female	6.14444333333333	0.470838569604087	5.98888666666667	0.458918518518519
Rascón	L1	Surface	Surface	Female	6.86111	0.511598965335457	6.37222	0.475144861238182
Rascón	L1	Surface	Surface	Male	6.93889	0.525452423298683	6.23333	0.472023386120889
Rascón	L1	Surface	Surface	Male	4.23333666666667	0.494164005511286	4.23889	0.494812254790761
Rascón	L1	Surface	Surface	Female	4.00000333333333	0.488798778004073	3.89444666666667	0.475899796334012
Rascón	L1	Surface	Surface	Female	3.76667	0.478476211284746	3.61666666666667	0.459421442320802
Rascón	L1	Surface	Surface	Male	6.07222333333333	0.453338871283472	5.96111	0.44504339360541
Rascón	L1	Surface	Surface	Male	6.28888666666667	0.469904358655044	6.19444666666667	0.462847820672478
Rascón	L1	Surface	Surface	Male	6.25555666666667	0.470932747804266	5.97222	0.449602509410289
Rascón	L1	Surface	Surface	Male	4.85	0.515957446808511	4.78888666666667	0.509456028368794
Rascón	L1	Surface	Surface	Female	4.63333333333333	0.512285075219297	4.66111333333333	0.51535657436813

### Sheet: Melanocyte
Populations	Morphotype	Ecotype	Lineage	Collection date	sex	melanocyte count	Total area
Arroyo	Cave	Hybrid	L2		Female	99	0.042475
Arroyo	Cave	Hybrid	L2		Female	60.25	0.06075
Caballo Moro	Cave	Hybrid	L1		Female	87.75	0.0745
Caballo Moro	Cave	Hybrid	L1		Female	91.25	0.1175
Caballo Moro	Cave	Hybrid	L1		Male	157.75	0.079
Caballo Moro	Cave	Hybrid	L1		Female	136.5	0.06075
Caballo Moro	Cave	Hybrid	L1		Female	97	0.08775
Chiquitita	Cave	Hybrid	L2		Female	28	0.0465
Chiquitita	Cave	Hybrid	L2		Female	78	0.1115
Chiquitita	Cave	Hybrid	L2		Female	70.75	0.048
Chiquitita	Cave	Hybrid	L2		Female	76.75	0.055
Escondido	Cave	Cave	L1		Female	20.25	0.06
Escondido	Cave	Cave	L1		Male	4.25	0.07975
Escondido	Cave	Cave	L1		Female	1.25	0.0171875
Escondido	Cave	Cave	L1		Male	2	0.0251075
Escondido	Cave	Cave	L1		Female	9.75	0.049
Escondido	Cave	Cave	L1		Male	0	0
Escondido	Cave	Cave	L1		Male	0.25	0.00009
Japones	Cave	Cave	L2		Female	0.5	0.00925
Japones	Cave	Cave	L2		Female	0	0
Japones	Cave	Cave	L2		Male	1	0.005145
Japones	Cave	Cave	L2		Female	0	0
Japones	Cave	Cave	L2		Female	1.75	0.06973
Pachon	Cave	Cave	L2		Female	0	0
Pachon	Cave	Cave	L2		Female	0	0
Pachon	Cave	Cave	L2		Female	0	0
Pachon	Cave	Cave	L2		Female	0	0
Pachon	Cave	Cave	L2		Male	0.25	0.000145
Pachon	Cave	Cave	L2		Male	0	0
Pachon	Cave	Cave	L2		Male	0	0
Pachon	Cave	Cave	L2		Female	0	0
Piedras	Cave	Cave	L2		Female	36	0.05475
Subterraneo	Cave	Hybrid	L1		Female	237	0.0655
Subterraneo	Cave	Hybrid	L1		Male	131.75	0.07925
Subterraneo	Cave	Hybrid	L1		Female	514	0.0865
Subterraneo	Cave	Hybrid	L1		Male	344.25	0.07
Subterraneo	Cave	Hybrid	L1		Female	336.75	0.0775
Subterraneo	Cave	Hybrid	L1		Female	386.75	0.08625
Subterraneo	Cave	Hybrid	L1		Female	203.5	0.08825
Tigre	Cave	Cave	L2		Male	22.25	0.06875
Tigre	Cave	Cave	L2		Female	72.5	0.09775
Tigre	Cave	Cave	L2		Female	68.75	0.0655
Tigre	Cave	Cave	L2		Female	64.5	0.05625
Tigre	Cave	Cave	L2		Male	53	0.06925
Tigre	Cave	Cave	L2		Female	39.5	0.09275
Tigre	Cave	Cave	L2		Male	37	0.03125
Toro	Cave	Hybrid	L2		Female	120.5	0.06425
Toro	Cave	Hybrid	L2		Female	82.25	0.08725
Toro	Cave	Hybrid	L2		Male	13.5	0.06975
Bocatoma	Surface	Surface	L1		Female	138	0.07225
Bocatoma	Surface	Surface	L1		Female	411.5	0.119
Bocatoma	Surface	Surface	L1		Female	408.25	0.09425
Bocatoma	Surface	Surface	L1		Male	246.5	0.06225
Micos	Surface	Surface	L1		Female	280	0.0835
Micos	Surface	Surface	L1		Male	179	0.08075
Micos	Surface	Surface	L1		Male	312.25	0.1065
Micos	Surface	Surface	L1		Male	576	0.084
Micos	Surface	Surface	L1		Male	532.75	0.0895
Micos	Surface	Surface	L1		Female	166.25	0.0765
Micos	Surface	Surface	L1		Female	195.75	0.08125
Rascon	Surface	Surface	L2		Female	210.25	0.0675
Rascon	Surface	Surface	L2		Male	141	0.05625
Rascon	Surface	Surface	L2		Female	193.25	0.05275
Rascon	Surface	Surface	L2		Male	202.5	0.073
Rascon	Surface	Surface	L2		Male	159	0.06375

### Sheet: Fig Subsampled Tree
((((((Arroyo01:0.0030926178,Arroyo02:0.0027791748)93.3/96:0.0049770745,(Piedras01:0.0116100492,(((Tigre01:2.4904e-06,Tigre02:0.0038943975)63.7/27:0.0012769923,(Tigre03:0.0008425856,Tigre04:0.0013890914)91.9/57:0.0027043462)90.3/83:0.0009596177,Tigre05:0.0060002198)82.5/75:0.0069794777)97.2/70:0.0033798579)74.4/33:0.0153499273,(((((Japones01:0.0036775224,Japones02:0.0054941787)54.5/34:0.0010062875…
